# The contribution of Neanderthal introgression and natural selection to neurodegenerative diseases

**DOI:** 10.1101/2022.04.29.490053

**Authors:** Zhongbo Chen, Regina H. Reynolds, Antonio F. Pardiñas, Sarah A. Gagliano Taliun, Wouter van Rheenen, Kuang Lin, Aleksey Shatunov, Emil K. Gustavsson, Isabella Fogh, Ashley R. Jones, Wim Robberecht, Philippe Corcia, Adriano Chiò, Pamela J. Shaw, Karen E. Morrison, Jan H. Veldink, Leonard H. van den Berg, Christopher E. Shaw, John F. Powell, Vincenzo Silani, John A. Hardy, Henry Houlden, Michael J. Owen, Martin R. Turner, Mina Ryten, Ammar Al-Chalabi

## Abstract

Humans are thought to be more susceptible to neurodegeneration than equivalently-aged primates. It is not known whether this vulnerability is specific to anatomically-modern humans or shared with other hominids. The contribution of introgressed Neanderthal DNA to neurodegenerative disorders remains uncertain. It is also unclear how common variants associated with neurodegenerative disease risk are maintained by natural selection in the population despite their deleterious effects. In this study, we aimed to quantify the genome-wide contribution of Neanderthal introgression and positive selection to the heritability of complex neurodegenerative disorders to address these questions.

We used stratified-linkage disequilibrium score regression to investigate the relationship between five SNP-based signatures of natural selection, reflecting different timepoints of evolution, and genome-wide associated variants of the three most prevalent neurodegenerative disorders: Alzheimer’s disease, amyotrophic lateral sclerosis and Parkinson’s disease.

We found no evidence for enrichment of positively-selected SNPs in the heritability of Alzheimer’s disease, amyotrophic lateral sclerosis and Parkinson’s disease,, suggesting that common deleterious disease variants are unlikely to be maintained by positive selection. There was no enrichment of Neanderthal introgression in the SNP-heritability of these disorders, suggesting that Neanderthal admixture is unlikely to have contributed to disease risk.

These findings provide insight into the origins of neurodegenerative disorders within the evolution of *Homo sapiens* and addresses a long-standing debate, showing that Neanderthal admixture is unlikely to have contributed to common genetic risk of neurodegeneration in anatomically-modern humans.
