## Supplementary Table 1 for "The contribution of Neanderthal introgression and natural selection to neurodegenerative diseases"

### Sheet: Supplementary_Table_1
Metric	Definitions	Transformation/ calculation required	Paper	Source
Posterior probability (LA)	Infers the probability of each human haplotype having been the result of an admixture event with Neanderthals using a method based on the conditional random field. The method integrates information from differences in allele pattern and sequence divergence between Neanderthals and non-African and west-African individuals in the 1000 Genomes Project; and haplotype lengths. Scales from 0 to 1, with…	Metric used directly. Absolute scores used from source. No transformation or calculation required.	Sankararaman et al. Nature. 20;507(7492):354-7 (2014).	https://pubmed.ncbi.nlm.nih.gov/24476815/
Cross population extended haplotype homozygosity (XP-EHH)	Variation on extended haplotype homozygosity (EHH). Compares haplotype lengths between populations to control for local variation in recombination rates i.e. will detect selective sweeps wherein a selected allele has approached/achieved fixation in one population but remains polymorphic in the human population as a whole. XP-EHH is defined with respect to two populations, A and B, a given core SN…	Calculated (HAPBIN software) using European superpopulation of the 1000 Genomes Project Phase 3 with the African superpopulation as the second population. Then uses -log10 transformation of p-value such that a larger value equates to more significant selective sweeps (metric taken from Pardinas et al. Nature Genetics volume 50, 381–389 (2018)).	Sabeti, et al. Science 312, 1614–1620 (2006).	https://pubmed.ncbi.nlm.nih.gov/17943131/
Integrated haplotype score (iHS)	Variation on EHH, which measures the decay of identity, as a function of distance, of haplotypes that carry a specified "core" allele at one end. For each allele, haplotype homozygosity starts at 1 and decays to 0 with increasing distance. With positive selection, haplotype homozygosity extends further than expected under neutral model. iHS compares area under the curved defined by EHH for derive…	Absolute scores used. Scores recalculated with HAPBIN based on HapMap3 data as per Pardinas et al. Nature Genetics volume 50, 381–389 (2018).	Voight et al. PLoS Biol. 4, e72 (2006).	https://pubmed.ncbi.nlm.nih.gov/16494531/
Composite likelihood ratio (CLR)	Defined as: CLR = 2[log(CL_{sweep}) - log(CL_{background})] where CL_{sweep} is the composite likelihood maximised under the parameter alpha, and CL_{background} is the composite likelihood calculated under the assumption α = infinity. α quantifies the relative influence of recombination and selection, with small values of α indicating strong sweeps. Includes a correction for background selection…	Metric used directly. Absolute scores used from source. No transformation or calculation required.	Huber et al. Mol. Ecol. 25, 142-156 (2016).	https://pubmed.ncbi.nlm.nih.gov/26290347/
Composite of multiple signals (CMS)	Integrates 5 different metrics: a. Wright's fixation index (Fst): compares variance of allele frequencies within and between populations; b. Long-range haplotypes: iHS and XP-EHH; c. frequency spectra–based tests: ΔDAF, which tests for derived alleles that are at high frequency relative to other populations, and ΔiHH, which measures the absolute rather than relative length of the haplotype. CMS c…	Metric used directly. Absolute scores used from source. No transformation or calculation required.	Grossman et al. Cell. 14;152(4):703-13 (2013)	https://pubmed.ncbi.nlm.nih.gov/23415221/
Supplementary Table 1. Description and calculation of metrics of natural selection with original source for data.
