## Supplementary Table 2 for "The contribution of Neanderthal introgression and natural selection to neurodegenerative diseases"

### Sheet: Supplementary Table 2. 
Supplementary Table 2
Genome-wide association studies used in the stratified-linkage disequilibrium score regression analysis.
Disease	Author	Year	Reference	Number of cases	Other comments
Alzheimer's disease (AD)	Jansen et al.	2019	https://www.nature.com/articles/s41588-018-0311-9	71880
Amyotrophic lateral sclerosis (ALS)	van Rheenen et al.	2021	https://www.nature.com/articles/s41588-021-00973-1	27205	European cases only
Parkinson's disease (PD)	Nalls et al.	2019	https://www.thelancet.com/journals/laneur/article/PIIS1474-4422(19)30320-5/fulltext	33674	excluding 23&Me data
