## Supplementary Table 3 for "The contribution of Neanderthal introgression and natural selection to neurodegenerative diseases"

### Sheet: Supplementary_Table_3
gwas/ disease	cutoff	selection_metrics	prop_sn_ps	prop_h2	prop_h2_std_error	enrichment	enrichment_std_error	enrichment_p	coefficient	coefficient_std_error	coefficient_z_score	z_score_p	z_score_fdr
AD	Top 1%	CLR	0.0079961	-0.00229969	0.00282474	-0.287601	0.353265	0.000262765	-1.48053e-09	9.08612e-10	-1.62944	0.10322	0.405513
AD	Top 1%	CMS	0.00866543	0.00853701	0.0105391	0.985181	1.21623	0.990286	-3.70573e-10	3.30349e-09	-0.112176	0.910684	0.910684
AD	Top 1%	IHS	0.0113686	-0.0212841	0.0243515	-1.87218	2.142	0.185413	-7.29321e-09	5.90122e-09	-1.23588	0.216502	0.520473
AD	Top 1%	LA	0.0111319	0.00649429	0.00684249	0.583395	0.614675	0.500547	-1.49556e-09	1.76866e-09	-0.845588	0.397783	0.634975
AD	Top 1%	XPEHH	0.00913547	-0.00698255	0.0104116	-0.764333	1.13969	0.12184	-3.5769e-09	3.40028e-09	-1.05194	0.292826	0.563127
AD	Top 2%	CLR	0.0158392	-0.00735995	0.00485252	-0.464667	0.306361	3.82613e-07	-2.12125e-09	7.07837e-10	-2.99681	0.00272821	0.023034
AD	Top 2%	CMS	0.0170143	0.0115886	0.0142802	0.681107	0.839306	0.704635	-1.24476e-09	2.31367e-09	-0.538003	0.590575	0.703065
AD	Top 2%	IHS	0.0224921	-0.0164267	0.0281163	-0.730332	1.25005	0.176311	-4.17124e-09	3.4676e-09	-1.20292	0.229008	0.520473
AD	Top 2%	LA	0.0226035	0.0124602	0.0105153	0.55125	0.465205	0.331001	-1.50217e-09	1.33694e-09	-1.12358	0.261191	0.544147
AD	Top 2%	XPEHH	0.0185627	-0.0139473	0.0160274	-0.751365	0.863423	0.0409612	-3.96891e-09	2.56579e-09	-1.54686	0.121897	0.405513
AD	Top 3%	CLR	0.0245075	-0.00869252	0.0069818	-0.354689	0.284884	5.62673e-07	-2.19737e-09	7.19682e-10	-3.05326	0.00226373	0.023034
AD	Top 3%	CMS	0.0249591	0.0163729	0.0171926	0.655991	0.688831	0.61864	-1.28712e-09	1.92526e-09	-0.668544	0.503787	0.638833
AD	Top 3%	IHS	0.0335383	0.00144178	0.0304394	0.0429892	0.907601	0.303498	-2.16095e-09	2.56044e-09	-0.843977	0.398682	0.634975
AD	Top 3%	LA	0.0336612	0.0412777	0.0167484	1.22627	0.497558	0.650283	2.01236e-10	1.24251e-09	0.16196	0.871338	0.907643
AD	Top 3%	XPEHH	0.0279981	-0.0109876	0.0192802	-0.39244	0.688625	0.0431703	-3.25533e-09	2.14869e-09	-1.51503	0.129764	0.405513
AD	Top 4%	CLR	0.0330352	-0.0100767	0.00966581	-0.305029	0.292591	2.97285e-06	-2.23704e-09	7.47466e-10	-2.99283	0.00276407	0.023034
AD	Top 4%	CMS	0.0325321	0.0215105	0.0198024	0.661208	0.608704	0.579366	-1.28296e-09	1.73222e-09	-0.740641	0.458911	0.638833
AD	Top 4%	IHS	0.0445886	0.0227482	0.0318973	0.51018	0.715368	0.501529	-8.96968e-10	2.05324e-09	-0.436856	0.662216	0.752518
AD	Top 4%	LA	0.0446037	0.0686154	0.0288451	1.53833	0.646697	0.405009	1.06045e-09	1.61365e-09	0.657179	0.511066	0.638833
AD	Top 4%	XPEHH	0.0376214	-0.00755408	0.021461	-0.200792	0.570447	0.0363172	-2.89758e-09	1.85405e-09	-1.56283	0.118092	0.405513
AD	Top 5%	CLR	0.0415503	-0.00496623	0.0107382	-0.119523	0.258439	1.0019e-05	-1.90522e-09	7.2473e-10	-2.62887	0.00856693	0.0535433
AD	Top 5%	CMS	0.0396572	0.0253611	0.0225725	0.639508	0.569189	0.528693	-1.37821e-09	1.65995e-09	-0.830273	0.406384	0.634975
AD	Top 5%	IHS	0.0556232	0.0399437	0.0343465	0.718112	0.617485	0.65249	-3.72065e-10	1.78634e-09	-0.208283	0.835008	0.907617
AD	Top 5%	LA	0.0555659	0.0849584	0.0320063	1.52897	0.576006	0.357934	9.1622e-10	1.36393e-09	0.671747	0.501745	0.638833
AD	Top 5%	XPEHH	0.0472146	0.00319075	0.0229937	0.0675797	0.487003	0.0598913	-2.21121e-09	1.6732e-09	-1.32155	0.186319	0.517552
ALS	Top 1%	CLR	0.0079961	-0.00635861	0.00375204	-0.795215	0.469234	8.21429e-06	-1.11454e-08	4.65373e-09	-2.39494	0.0166233	0.160469
ALS	Top 1%	CMS	0.00866543	0.00735233	0.0128326	0.848467	1.48089	0.918623	-5.99226e-09	1.59724e-08	-0.375164	0.707539	0.851724
ALS	Top 1%	IHS	0.0113686	0.0769878	0.0311108	6.77197	2.73655	0.0231502	6.20945e-08	2.69275e-08	2.30599	0.0211113	0.160469
ALS	Top 1%	LA	0.0111319	0.0127372	0.0105445	1.14421	0.947237	0.880152	2.81826e-09	1.02614e-08	0.274648	0.783587	0.851724
ALS	Top 1%	XPEHH	0.00913547	0.0374764	0.01696	4.1023	1.8565	0.0882085	3.96885e-08	2.11271e-08	1.87856	0.0603045	0.215373
ALS	Top 2%	CLR	0.0158392	-0.00919671	0.00705479	-0.58063	0.4454	6.19171e-05	-1.01068e-08	4.52997e-09	-2.23109	0.0256751	0.160469
ALS	Top 2%	CMS	0.0170143	0.0158866	0.0199995	0.93372	1.17545	0.955032	-4.6573e-09	1.26448e-08	-0.368318	0.712636	0.851724
ALS	Top 2%	IHS	0.0224921	0.0812096	0.035533	3.61058	1.5798	0.079259	2.80446e-08	1.59501e-08	1.75827	0.078702	0.218617
ALS	Top 2%	LA	0.0226035	0.0179885	0.0141533	0.79583	0.626155	0.746883	-1.94894e-09	6.94539e-09	-0.28061	0.77901	0.851724
ALS	Top 2%	XPEHH	0.0185627	0.0557638	0.0215813	3.00409	1.16262	0.0777999	2.88826e-08	1.41721e-08	2.038	0.0415502	0.207751
ALS	Top 3%	CLR	0.0245075	-0.011481	0.0092543	-0.468468	0.377611	9.91235e-06	-1.01368e-08	4.06769e-09	-2.49203	0.0127014	0.160469
ALS	Top 3%	CMS	0.0249591	0.0247122	0.0259422	0.990109	1.03939	0.992401	-3.38187e-09	1.12287e-08	-0.30118	0.763277	0.851724
ALS	Top 3%	IHS	0.0335383	0.0808033	0.0385842	2.40929	1.15045	0.201671	1.51299e-08	1.20168e-08	1.25906	0.208007	0.472744
ALS	Top 3%	LA	0.0336612	0.0381909	0.0173512	1.13457	0.515465	0.794723	2.67525e-09	5.75718e-09	0.464682	0.642159	0.851724
ALS	Top 3%	XPEHH	0.0279981	0.062464	0.0260604	2.23101	0.930792	0.179145	1.875e-08	1.20009e-08	1.56239	0.118196	0.29549
ALS	Top 4%	CLR	0.0330352	0.00334634	0.0192521	0.101296	0.582776	0.117522	-3.75592e-09	6.62388e-09	-0.567028	0.570695	0.851724
ALS	Top 4%	CMS	0.0325321	0.0375051	0.0315007	1.15287	0.968295	0.874132	-1.11831e-09	1.04691e-08	-0.10682	0.914932	0.953054
ALS	Top 4%	IHS	0.0445886	0.0873636	0.0434207	1.95932	0.973807	0.308041	1.0337e-08	1.04019e-08	0.993764	0.320338	0.66737
ALS	Top 4%	LA	0.0446037	0.0499684	0.0202816	1.12027	0.454707	0.79212	2.63494e-09	5.1125e-09	0.515391	0.60628	0.851724
ALS	Top 4%	XPEHH	0.0376214	0.0848591	0.0305381	2.25561	0.811722	0.11361	1.89042e-08	1.07312e-08	1.76162	0.0781338	0.218617
ALS	Top 5%	CLR	0.0415503	0.007494	0.0202582	0.18036	0.487559	0.0874995	-3.74798e-09	5.5806e-09	-0.671608	0.501833	0.851724
ALS	Top 5%	CMS	0.0396572	0.0494563	0.036344	1.2471	0.916454	0.786279	2.99898e-10	9.94265e-09	0.0301628	0.975937	0.975937
ALS	Top 5%	IHS	0.0556232	0.0895363	0.046941	1.60969	0.843911	0.45836	6.4996e-09	9.22254e-09	0.704751	0.480965	0.851724
ALS	Top 5%	LA	0.0555659	0.0573961	0.0225673	1.03294	0.406135	0.935591	1.64573e-09	4.63591e-09	0.354996	0.722593	0.851724
ALS	Top 5%	XPEHH	0.0472146	0.106843	0.0346487	2.26293	0.733854	0.0752272	1.8832e-08	9.77543e-09	1.92646	0.0540468	0.215373
PD	Top 1%	CLR	0.0079961	0.00222933	0.00339333	0.278802	0.424373	0.105506	-3.53837e-10	1.22853e-09	-0.288016	0.773334	0.955462
PD	Top 1%	CMS	0.00866543	0.00463747	0.00981363	0.53517	1.1325	0.681186	-1.95004e-09	3.25973e-09	-0.598222	0.549692	0.763461
PD	Top 1%	IHS	0.0113686	-0.0115932	0.0259534	-1.01975	2.2829	0.364637	-6.15027e-09	6.37837e-09	-0.964239	0.334926	0.55821
PD	Top 1%	LA	0.0111319	-0.000468572	0.00536181	-0.0420928	0.481662	0.02565	-2.97599e-09	1.34313e-09	-2.21571	0.0267116	0.111298
PD	Top 1%	XPEHH	0.00913547	-0.0228531	0.0119125	-2.50158	1.30399	0.00273008	-1.11969e-08	3.50202e-09	-3.19725	0.00138744	0.034686
PD	Top 2%	CLR	0.0158392	0.00910885	0.00590762	0.575082	0.372974	0.265817	2.19865e-10	1.12813e-09	0.194892	0.845477	0.955462
PD	Top 2%	CMS	0.0170143	0.0189648	0.0150772	1.11464	0.886148	0.896508	-2.19239e-10	2.55838e-09	-0.0856943	0.931709	0.955462
PD	Top 2%	IHS	0.0224921	-0.0116711	0.0313915	-0.518897	1.39567	0.265776	-4.77036e-09	3.94927e-09	-1.20791	0.227082	0.426106
PD	Top 2%	LA	0.0226035	0.0082755	0.00857786	0.366116	0.379493	0.0869454	-1.77949e-09	1.06506e-09	-1.67079	0.0947631	0.263231
PD	Top 2%	XPEHH	0.0185627	-0.0229371	0.0173606	-1.23566	0.935243	0.0131479	-7.78013e-09	2.86149e-09	-2.7189	0.00654987	0.0425921
PD	Top 3%	CLR	0.0245075	0.0138515	0.00736107	0.565196	0.30036	0.158187	-7.29359e-11	8.95914e-10	-0.0814095	0.935116	0.955462
PD	Top 3%	CMS	0.0249591	0.0279855	0.018686	1.12126	0.748664	0.870731	-1.21473e-10	2.17503e-09	-0.0558488	0.955462	0.955462
PD	Top 3%	IHS	0.0335383	-0.0151665	0.0345307	-0.452216	1.02959	0.14728	-4.63641e-09	2.93407e-09	-1.5802	0.114062	0.285155
PD	Top 3%	LA	0.0336612	0.0187195	0.011383	0.556115	0.338164	0.177724	-1.10227e-09	9.35359e-10	-1.17844	0.238619	0.426106
PD	Top 3%	XPEHH	0.0279981	-0.0225723	0.0208288	-0.806207	0.743936	0.0156568	-6.77239e-09	2.43278e-09	-2.78381	0.00537253	0.0425921
PD	Top 4%	CLR	0.0330352	0.0144781	0.00842264	0.438264	0.25496	0.0349496	-5.64759e-10	7.81343e-10	-0.722805	0.4698	0.690882
PD	Top 4%	CMS	0.0325321	0.0359301	0.0213434	1.10445	0.656071	0.872929	-1.22249e-10	1.92263e-09	-0.0635844	0.949301	0.955462
PD	Top 4%	IHS	0.0445886	-0.0190807	0.0377351	-0.427928	0.846293	0.0815612	-4.61457e-09	2.43813e-09	-1.89267	0.0584021	0.182507
PD	Top 4%	LA	0.0446037	0.0231253	0.0142099	0.518462	0.318581	0.11482	-1.23214e-09	8.54832e-10	-1.44138	0.149478	0.339722
PD	Top 4%	XPEHH	0.0376214	-0.0181708	0.0240759	-0.482991	0.639954	0.0217362	-5.89011e-09	2.17687e-09	-2.70576	0.00681473	0.0425921
PD	Top 5%	CLR	0.0415503	0.0184207	0.0104327	0.443335	0.251086	0.030842	-7.12504e-10	7.79192e-10	-0.914413	0.3605	0.563281
PD	Top 5%	CMS	0.0396572	0.0430536	0.0241293	1.08564	0.608448	0.887419	-1.28468e-10	1.79184e-09	-0.0716963	0.942844	0.955462
PD	Top 5%	IHS	0.0556232	-0.0173039	0.0408025	-0.311092	0.73355	0.0666633	-4.31268e-09	2.15837e-09	-1.99811	0.0457042	0.163229
PD	Top 5%	LA	0.0555659	0.0318535	0.0174655	0.573257	0.314321	0.155294	-1.06255e-09	8.33741e-10	-1.27444	0.202507	0.421889
PD	Top 5%	XPEHH	0.0472146	-0.00609669	0.0261143	-0.129127	0.553099	0.0455315	-4.85946e-09	1.94442e-09	-2.49919	0.0124479	0.0622396
Supplementary Table 3. Results for natural selection metric stratified across different percentiles. See column description for more information about each variable.

### Sheet: Column description
Column name	Description
gwas	GWAS
cutoff	The percentile of the natural selection metric
selection_metrics	The natural selection metric
prop_sn_ps	Proportion of SNPs accounted for by the annotation within the baseline set of SNPs
prop_h2	Proportion of heritability accounted for by the annotation
prop_h2_std_error	Jackknife standard errors for the proportion of heritability. Block jacknife over SNPs with 200 equally sized blocks of adjacent SNPs.
enrichment	Enrichment = (Proportion of heritability)/(Proportion of SNPs)
enrichment_std_error	Standard error of enrichment
enrichment_p	P-value of total enrichment
coefficient	Regression co-efficient i.e. contribution of annotation after controlling for all other categories in the model
coefficient_std_error	Standard error of coefficient. Estimated using the covariance matrix for coefficient estimates.
coefficient_z_score	Z-score for significance of coefficient
z_score_p	P-value for coefficient computed from z-score
z_score_fdr	FDR-adjusted coefficient p-value (adjusted by number of percentiles and selection metrics)
Column descriptions for Supplementary Table 3
